# A tissue-resolved transcriptomic atlas of adult male *Halyomorpha halys* reveals tissue-specific RNAi machinery and a minimal systemic response to non-specific dsRNA

**DOI:** 10.64898/2026.05.26.728018

**Authors:** Venkata Partha Sarathi Amineni, Swathi Ramapuram, Kristen A. Panfilio

## Abstract

**Background:** *Halyomorpha halys* (brown marmorated stink bug) is an invasive polyphagous pest causing significant agricultural damage worldwide and is an emerging target for RNAi-based pest management. Despite growing interest in dsRNA-based biocontrol, progress is constrained by the lack of tissue-resolved transcriptomic resources covering key biological processes such as feeding, detoxification, and reproduction. Furthermore, our understanding of how RNAi machinery expression varies across tissues remains limited, which impairs both target gene selection and predictions of RNAi efficacy. Critically, the transcriptional response of *H. halys* to haemolymph-delivered non-specific dsRNA represents a key knowledge gap for evaluating potential non-target immune reactions of dsRNA-based approaches.

**Results:** Field-collected adult males were injected with either nuclease-free water or dsRNA targeting GFP (dsGFP), and transcriptomes were generated from the brain, midgut, salivary glands, and testes. Sequencing produced high-quality datasets with clear tissue-level separation and tight clustering of biological replicates. As expected in targeting a non-endogenous gene, differential expression analysis revealed a limited transcriptional response to dsGFP. Baseline profiling of RNAi pathway genes in controls showed broad expression of core siRNA and miRNA components across all tissues, yet with marked specialisation: two additional Argonaute-2 isoforms and multiple piRNA factors were testes-specific, whereas salivary glands showed strong, restricted expression of nuclease-encoding genes, including a T2 ribonuclease and a non-specific endonuclease. Expression atlases also revealed pronounced tissue partitioning for other protein families. Consistent with their respective functions, secreted trypsins and chymotrypsins are salivary-enriched while the cathepsins for intracellular protein catabolism are midgut-enriched, with brain-centred neuropeptide expression. However, we also uncovered unexpected nuance, such as closely related subfamilies of Cytochrome P450s, which generally function as detoxification enzymes, being partitioned between the midgut, brain or testes.

**Conclusions:** This work delivers the first tissue-resolved transcriptomic atlas of adult male *H. halys*, providing a high-resolution resource on compartmentalization of proteolysis, detoxification, and neuroendocrine signalling, as well as for candidate gene discovery in RNAi-based pest control. The modest, tissue-restricted transcriptional response to non-specific dsRNA, together with strong tissue-specific enrichment of some components, offers mechanistic insight into tissue-dependent RNAi efficiency and supports rational dsRNA target selection in *H. halys*.
