## supplementary information files for "A tissue-resolved transcriptomic atlas of adult male *Halyomorpha halys* reveals tissue-specific RNAi machinery and a minimal systemic response to non-specific dsRNA": SI_2_star_htseq_combined_summary.xlsx

### Sheet: star_htseq_combined_summary - C
sample	tissue	input_reads	total_mapped_reads_derived	total_mapped_pct_derived	unique_mapped_reads	unique_mapped_pct	multi_mapped_reads	multi_mapped_pct	too_many_loci_reads	too_many_loci_pct	unmapped_mismatches_pct	unmapped_too_short_pct	unmapped_other_pct	assigned_reads	assigned_pct_of_total_rows	no_feature	ambiguous	too_low_aQual	not_aligned	alignment_not_unique	gene_rows_detected_nonzero	gene_rows_total	star_log_file	htseq_counts_file
Brain_GFP2	brain	38485031	37766853	0.9813	37382270	0.9713	382969	0.01	1614	0	0	0.0184	0.0003	34446963	0.9121	2509593	425714	0	0	382969	13415	17483	/home/ho/ho_agrar/ho_amineni/STAR_Hhal2/star_alignments/brain/HBR_GFP2.Log.final.out	/home/ho/ho_agrar/ho_amineni/STAR_Hhal2/htseq_counts/brain/HBR_GFP2.counts.txt
Brain_GFP3	brain	34426777	32616807	0.9473	32272740	0.9374	342467	0.0099	1600	0	0	0.0524	0.0002	29109023	0.8925	2844391	319326	0	0	342467	13207	17483	/home/ho/ho_agrar/ho_amineni/STAR_Hhal2/star_alignments/brain/HBR_GFP3.Log.final.out	/home/ho/ho_agrar/ho_amineni/STAR_Hhal2/htseq_counts/brain/HBR_GFP3.counts.txt
Brain_UNT2	brain	39722745	38719071	0.9747	38307351	0.9644	410469	0.0103	1251	0	0	0.025	0.0002	35537364	0.9179	2337391	432596	0	0	410469	13356	17483	/home/ho/ho_agrar/ho_amineni/STAR_Hhal2/star_alignments/brain/HBR_UNT2.Log.final.out	/home/ho/ho_agrar/ho_amineni/STAR_Hhal2/htseq_counts/brain/HBR_UNT2.counts.txt
Brain_UNT3	brain	39821830	38221787	0.9598	37810121	0.9495	410211	0.0103	1455	0	0	0.0399	0.0002	34758251	0.9094	2630821	421049	0	0	410211	13337	17483	/home/ho/ho_agrar/ho_amineni/STAR_Hhal2/star_alignments/brain/HBR_UNT3.Log.final.out	/home/ho/ho_agrar/ho_amineni/STAR_Hhal2/htseq_counts/brain/HBR_UNT3.counts.txt
Midgut_GFP1	midgut	38626481	36239645	0.9381	35298752	0.9138	939888	0.0243	1005	0	0	0.0615	0.0003	32381745	0.8936	2552616	364391	0	0	939888	12252	17483	/home/ho/ho_agrar/ho_amineni/STAR_Hhal2/star_alignments/midgut/HMG_GF_1.Log.final.out	/home/ho/ho_agrar/ho_amineni/STAR_Hhal2/htseq_counts/midgut/HMG_GF_1.counts.txt
Midgut_GFP2	midgut	32114028	31179143	0.9708	29747252	0.9263	1424020	0.0443	7871	0.0002	0	0.0267	0.0024	27475960	0.8815	1899297	371995	0	0	1424020	11726	17483	/home/ho/ho_agrar/ho_amineni/STAR_Hhal2/star_alignments/midgut/HMG_GF_2.Log.final.out	/home/ho/ho_agrar/ho_amineni/STAR_Hhal2/htseq_counts/midgut/HMG_GF_2.counts.txt
Midgut_GFP3	midgut	38034992	35634958	0.9369	34558730	0.9086	1074514	0.0283	1714	0	0	0.0627	0.0004	31463560	0.883	2704355	390815	0	0	1074514	12162	17483	/home/ho/ho_agrar/ho_amineni/STAR_Hhal2/star_alignments/midgut/HMG_GF_3.Log.final.out	/home/ho/ho_agrar/ho_amineni/STAR_Hhal2/htseq_counts/midgut/HMG_GF_3.counts.txt
Midgut_UNT1	midgut	36068938	35068986	0.9722	33734929	0.9353	1332422	0.0369	1635	0	0	0.027	0.0007	30997726	0.8839	2284034	453169	0	0	1332422	11482	17483	/home/ho/ho_agrar/ho_amineni/STAR_Hhal2/star_alignments/midgut/HMG_UN_1.Log.final.out	/home/ho/ho_agrar/ho_amineni/STAR_Hhal2/htseq_counts/midgut/HMG_UN_1.counts.txt
Midgut_UNT2	midgut	31756862	30904718	0.9731	30126050	0.9486	777093	0.0245	1575	0	0	0.0262	0.0006	27884823	0.9023	1917119	324108	0	0	777093	11856	17483	/home/ho/ho_agrar/ho_amineni/STAR_Hhal2/star_alignments/midgut/HMG_UN_2.Log.final.out	/home/ho/ho_agrar/ho_amineni/STAR_Hhal2/htseq_counts/midgut/HMG_UN_2.counts.txt
Midgut_UNT3	midgut	32749048	30452275	0.9299	29371501	0.8969	1077674	0.0329	3100	0.0001	0	0.069	0.0012	27092521	0.8898	1975117	303863	0	0	1077674	12104	17483	/home/ho/ho_agrar/ho_amineni/STAR_Hhal2/star_alignments/midgut/HMG_UN_3.Log.final.out	/home/ho/ho_agrar/ho_amineni/STAR_Hhal2/htseq_counts/midgut/HMG_UN_3.counts.txt
Salivary_GFP1	salivary_gland	40118471	38145802	0.9509	36525907	0.9105	1617882	0.0403	2013	0.0001	0	0.048	0.0012	33746211	0.8847	2166401	613295	0	0	1617882	11373	17483	/home/ho/ho_agrar/ho_amineni/STAR_Hhal2/star_alignments/salivary_gland/HSG_GFP1.Log.final.out	/home/ho/ho_agrar/ho_amineni/STAR_Hhal2/htseq_counts/salivary_gland/HSG_GFP1.counts.txt
Salivary_GFP2	salivary_gland	33936142	31357610	0.9241	29788333	0.8778	1566434	0.0462	2843	0.0001	0	0.0743	0.0017	27325097	0.8715	1606352	856884	0	0	1566434	11754	17483	/home/ho/ho_agrar/ho_amineni/STAR_Hhal2/star_alignments/salivary_gland/HSG_GFP2.Log.final.out	/home/ho/ho_agrar/ho_amineni/STAR_Hhal2/htseq_counts/salivary_gland/HSG_GFP2.counts.txt
Salivary_GFP3	salivary_gland	37853563	35737421	0.9441	32445335	0.8571	3288076	0.0869	4010	0.0001	0	0.0529	0.003	29560611	0.8273	1623096	1261628	0	0	3288076	11122	17483	/home/ho/ho_agrar/ho_amineni/STAR_Hhal2/star_alignments/salivary_gland/HSG_GFP3.Log.final.out	/home/ho/ho_agrar/ho_amineni/STAR_Hhal2/htseq_counts/salivary_gland/HSG_GFP3.counts.txt
Salivary_UNT1	salivary_gland	34990645	33494716	0.9573	31509953	0.9005	1982537	0.0567	2226	0.0001	0	0.0414	0.0013	28578991	0.8533	2162341	768621	0	0	1982537	11284	17483	/home/ho/ho_agrar/ho_amineni/STAR_Hhal2/star_alignments/salivary_gland/HSG_UNT1.Log.final.out	/home/ho/ho_agrar/ho_amineni/STAR_Hhal2/htseq_counts/salivary_gland/HSG_UNT1.counts.txt
Salivary_UNT2	salivary_gland	33973870	32375620	0.953	29305499	0.8626	3064896	0.0902	5225	0.0002	0	0.0425	0.0045	27152605	0.8388	1023431	1129463	0	0	3064896	10661	17483	/home/ho/ho_agrar/ho_amineni/STAR_Hhal2/star_alignments/salivary_gland/HSG_UNT2.Log.final.out	/home/ho/ho_agrar/ho_amineni/STAR_Hhal2/htseq_counts/salivary_gland/HSG_UNT2.counts.txt
Salivary_UNT3	salivary_gland	32745398	31488911	0.9617	30688070	0.9372	798137	0.0244	2704	0.0001	0	0.0378	0.0006	28235152	0.8967	2026635	426283	0	0	798137	11792	17483	/home/ho/ho_agrar/ho_amineni/STAR_Hhal2/star_alignments/salivary_gland/HSG_UNT3.Log.final.out	/home/ho/ho_agrar/ho_amineni/STAR_Hhal2/htseq_counts/salivary_gland/HSG_UNT3.counts.txt
Testes_GFP1	testes	45257404	44211073	0.9769	43613175	0.9637	596352	0.0132	1546	0	0	0.0228	0.0003	38651282	0.8743	4366621	595272	0	0	596352	15220	17483	/home/ho/ho_agrar/ho_amineni/STAR_Hhal2/star_alignments/testes/HTEST_G1.Log.final.out	/home/ho/ho_agrar/ho_amineni/STAR_Hhal2/htseq_counts/testes/HTEST_G1.counts.txt
Testes_GFP2	testes	49181841	48053982	0.977	47391136	0.9636	661106	0.0134	1740	0	0	0.0226	0.0004	41784369	0.8696	4954702	652065	0	0	661106	15158	17483	/home/ho/ho_agrar/ho_amineni/STAR_Hhal2/star_alignments/testes/HTEST_G2.Log.final.out	/home/ho/ho_agrar/ho_amineni/STAR_Hhal2/htseq_counts/testes/HTEST_G2.counts.txt
Testes_GFP3	testes	48140819	46973693	0.9757	46334575	0.9625	637736	0.0132	1382	0	0	0.024	0.0003	41038672	0.8737	4651528	644375	0	0	637736	15138	17483	/home/ho/ho_agrar/ho_amineni/STAR_Hhal2/star_alignments/testes/HTEST_G3.Log.final.out	/home/ho/ho_agrar/ho_amineni/STAR_Hhal2/htseq_counts/testes/HTEST_G3.counts.txt
Testes_UNT1	testes	49877102	48710234	0.9766	48015763	0.9627	692994	0.0139	1477	0	0	0.023	0.0004	42439975	0.8713	4940912	634876	0	0	692994	15173	17483	/home/ho/ho_agrar/ho_amineni/STAR_Hhal2/star_alignments/testes/HTEST_U1.Log.final.out	/home/ho/ho_agrar/ho_amineni/STAR_Hhal2/htseq_counts/testes/HTEST_U1.counts.txt
Testes_UNT2	testes	54578382	53322026	0.977	52584646	0.9635	735217	0.0135	2163	0	0	0.0225	0.0005	46610878	0.8742	5300119	673649	0	0	735217	15186	17483	/home/ho/ho_agrar/ho_amineni/STAR_Hhal2/star_alignments/testes/HTEST_U2.Log.final.out	/home/ho/ho_agrar/ho_amineni/STAR_Hhal2/htseq_counts/testes/HTEST_U2.counts.txt
Testes_UNT3	testes	50601713	49429700	0.9768	48725054	0.9629	703283	0.0139	1363	0	0	0.0228	0.0004	43166030	0.8733	4909132	649892	0	0	703283	15144	17483	/home/ho/ho_agrar/ho_amineni/STAR_Hhal2/star_alignments/testes/HTEST_U3.Log.final.out	/home/ho/ho_agrar/ho_amineni/STAR_Hhal2/htseq_counts/testes/HTEST_U3.counts.txt
