## supplementary information files for "A tissue-resolved transcriptomic atlas of adult male *Halyomorpha halys* reveals tissue-specific RNAi machinery and a minimal systemic response to non-specific dsRNA": SI_4_group_RNAi_absolute_log2_matrix.tsv

gene_label	brain	midgut	salivary	testes
NinaC | LOC106684263	11.6835891213448	4.80512988010289	4.58349565990889	4.19503769296995
Ars2 | LOC106681924	10.3225103326077	10.6525744917304	10.4957138865606	11.4741342123959
Beta 1,4-mannosyltransferase (egh) | LOC106685345	10.3414325415514	10.4026342425855	10.3321059051551	6.8062223397399
CG4572-Venom serine carboxypeptidase-like | LOC106683704	7.9506508923123	4.27478444157665	8.65370276911234	7.41759596774736
Vacuolar H+ ATPase sub unit C (vha16) | LOC106680090	13.1669043825064	13.9158867770318	14.5159566265396	10.0347871117179
Vacuolar H+ ATPase sub unit A (vha68) | LOC106678503	13.8132760723752	14.2464387800388	14.1631080072795	12.3455647424886
Small Rab GTPases | LOC106687218	11.7048593403794	12.2658261028946	12.5247604562816	11.7388286261311
DNA/RNA non-specific endonuclease isoform 1 | LOC106684787	2.95027814940618	1.83432507630605	15.1979632400394	5.14853880881977
Small RNA degrading nuclease 1 (SDN1-like) | LOC106682795	8.44345536666666	9.36224175404002	9.33657083832907	13.0924738037037
Exoribonuclease 1 (Eri1) isoform 1 | LOC106689718	10.93562365401	11.0195810029068	10.2775905328355	12.9447168100852
Nibbler | LOC106688395	11.0162685124835	11.6648549311624	11.0871196368275	11.806718717571
Exoribonuclease 1 (Eri1) isoform 3 | LOC106679958	0.328863144731078	0	0.479688089220268	10.7036421219749
Exoribonuclease 1 (Eri1) isoform 2 | LOC106679686	9.08993074612679	9.80743557992006	9.34865807608601	7.42828460907305
Staufen | LOC106684774	13.4503538574041	12.8592880493876	14.2865552173805	10.4476931829954
RNA helicase Belle | LOC106682863	11.814232436269	12.1951851620021	12.1620533610583	13.7523984351617
cytoplasmic aconitate hydratase | LOC106680250	11.3303017359655	13.2358756304294	11.4212151958158	12.5183636853518
SERPINE1 mRNA-binding protein 1 isoform X3 | LOC106690955	11.8068693740918	12.7598105331789	12.3434364722442	8.92892399179432
Similar to translin associated factor-X (TRAX) | LOC106689341	8.83502309185505	8.14623445306565	8.81936671743707	12.2369174234755
PRP16, mut6 homolog | LOC106682800	10.3624109006314	10.7754218159263	10.1677459214508	11.9252845510341
HEN1 | LOC106685926	8.71519622814203	8.75597781080719	9.21321323260254	11.5629379481045
Tudor-SN | LOC106685816	9.91680927435946	10.1420096789794	9.34455845690651	11.4720133288084
Maelstrom | LOC106692706	1.05796609616412	4.13376639566464	4.2565388523139	11.2825860520515
Gawky | LOC106688640	11.0395773296664	11.2265770249566	9.83782769770833	11.1975607235356
Translin | LOC106689826	9.25130027297122	9.76704040395334	9.9441399961358	10.3721160280061
Homeless (spindle-E) | LOC106687408	10.0967463588462	9.47022020342079	8.90713918505815	9.48900719114794
Elp-1 | LOC106689814	9.37050817198831	9.96053108546445	9.85289210654606	8.89246401880283
Maelstrom | LOC106689538	8.62368936808437	9.64839194586773	8.39280885913294	9.36232066029452
Armitage | LOC106689386	2.05125216700634	1.28551978094746	2.67318073713349	9.33525089062734
Protein arginine methyltransferase 7 (PRMT) | LOC106691002	7.98413021499227	7.87149048399884	8.66283078295833	7.1616878851112
glucose dehydrogenase [FAD, quinone]?á | LOC106689722	4.12535797813509	3.49423044379541	3.76438372449559	5.6537852331736
Gap Junction protein (Innexin2) | LOC106691344	12.0692075644358	13.6877474882617	11.4552294332235	8.36516526112822
Epsin 2 (Epn2) | LOC106677163	10.0743973452646	10.5422630458579	10.5782834342168	13.3751078770072
Clathrin heavy chain (Chc) | LOC106687623	13.2451166504288	12.8812946516166	12.2858618121859	10.4308035064929
Scavenger | LOC106686376	8.27560857250234	5.97171010140434	7.4744794497048	11.5298192496107
F-box protein 11 (FBX011) | LOC106687763	10.6469514164898	10.2382819629788	10.2437289548343	8.06095815056101
CG4966 (Hermansky-Pudlak Syndrome 4 (HPS4)) | LOC106688690	9.7748534779177	9.13567095990159	8.62745402575809	7.05460503110756
Exportin-1 | LOC106680373	11.7039437946118	11.918742775361	11.7060676409914	14.0391628374766
AGO-1 isoform 1 | LOC106687980	11.421559777436	11.0992584283451	9.96834614090313	10.3067374314092
Loquacious | LOC106679585	10.4023062955285	10.1494081398441	9.8976255285531	8.56050647118272
DCR-1 | LOC106677335	9.25594453557362	8.50746903666516	8.11610535543549	9.69571950502675
Pasha | LOC106684812	9.66719298008081	9.2886029867382	9.08401669456734	7.70975227063719
Drosha | LOC106682284	9.1731860958316	8.58652729304965	8.78223394659929	8.34295565775181
piwi-like protein Siwi isoform X1 | LOC106680610	9.00193675650794	9.72816402696235	9.33701837132789	11.4893244500071
AGO-3 isoform 1 | LOC106681167	7.54433549378047	8.39906313511248	8.36139444869292	10.3014267196727
Aubergine (AUB) | LOC106677258	2.5352063144405	1.97541259151676	0	9.68782741323223
Zucchini (Zuc) | LOC106688453	8.55799435743126	8.51528133363938	9.10401407889544	8.07072411088439
AGO-2 isoform 2 | LOC106677750	11.6090320974931	12.1427963179918	11.7977079544431	12.8204956932582
DCR-2 isoform 2 | LOC106680264	11.1019351631786	10.8736778216117	12.1731867511107	11.2062260697007
AGO-2 isoform 1 | LOC106681833	3.56733892766761	2.00145914935039	0	11.7407023567761
AGO-2 isoform 3 | LOC136796725	1.03776425873394	0.789396163373542	0	11.3873008078544
R2D2 | LOC106688318	7.99375798994873	8.7072988248955	8.67755684811811	10.0531818579047
