## supplementary information files for "A tissue-resolved transcriptomic atlas of adult male *Halyomorpha halys* reveals tissue-specific RNAi machinery and a minimal systemic response to non-specific dsRNA": SI_5_group_Nuclease_absolute_log2_matrix.tsv

gene_label	brain	midgut	salivary	testes
dsRNase | LOC106684787	2.95030417959485	1.83416338346381	15.1979777856668	5.14867690926468
Endonuclease | LOC106678448	9.7853620942124	8.88453516076239	8.93181559310259	11.8293642010297
Exonuclease | LOC106680810	9.0899806527955	8.97717052449464	9.7072017440801	6.22576412332183
Exonuclease | LOC106683836	1.3508628272222	1.98223521759195	1.8406400461381	16.1140897517661
Exonuclease | LOC106685867	7.55089392590141	7.86699155149851	7.20417110473741	11.7302359414443
Endonuclease | LOC106690627	8.57943136346696	8.82488875303265	8.49493994098339	11.5083496079412
Endonuclease | LOC136795674	6.87051439108547	6.36891678220376	6.22044581379481	10.9805562604642
Endonuclease | LOC106689637	10.0937399084434	9.63293793214474	10.2122085715038	8.85071438000649
Endonuclease | LOC106685927	8.46194671223874	7.34576537633083	7.4608863316116	9.49037393712234
Endonuclease | LOC106685714	8.93681338373497	8.0814254565209	8.6870155542128	9.47481902174074
Endonuclease | LOC106682494	7.27733369715526	6.24765979582189	7.40542460403428	9.19973242734525
Exonuclease | LOC106691338	7.38994000926647	5.57313014076452	6.3689452437517	9.09870905410421
Endonuclease | LOC106687069	6.54235333927743	6.50816362052014	6.04900331769644	8.71353003891339
Exonuclease | LOC106677068	5.49098456656063	4.57981893949139	5.34147574853392	6.70786384017509
Endonuclease | LOC136795673	4.13218002950417	3.68218412182106	4.01871078993388	4.75382333588072
Endonuclease | LOC106692674	1.96999294408191	0.79723041891199	2.03480056422836	3.66001552264444
Nucleotidase | LOC106682871	8.53627121461214	7.2916509500274	8.2695420692217	10.9689986063375
Nucleotidase | LOC106682988	10.2096104011725	10.3272730032157	9.87405344851795	9.72442759035299
Nucleotidase | LOC106685678	9.25298218100041	10.1686761901878	9.81474031536075	5.81477044599898
Nucleotidase | LOC106683383	8.89577630710017	8.36700783722948	7.98904201597957	5.82298610304635
Ribonuclease | LOC106689669	10.8266300064227	11.5963218558797	11.0336218460949	11.8266910840923
Ribonuclease | LOC106686366	7.89401969582907	8.16948944852251	7.83786223549071	10.5383110392693
Ribonuclease | LOC106680685	6.78676181828324	6.74225016943076	6.67521977711296	8.31906406569919
Ribonuclease | LOC106692560	5.62919750348129	6.39626282538901	5.96542889277829	8.2239782357796
Ribonuclease | LOC106688872	6.73654314624517	6.96352264362851	7.0608456003566	8.04388107534172
Ribonuclease | LOC106685719	4.67575467855897	4.36787343216187	5.42691878689232	7.60229185643899
Ribonuclease | LOC106679252	2.36984112906527	3.17786666816206	14.9416867909469	8.47186615853191
Ribonuclease | LOC106689989	9.84023507119111	10.5425996492335	10.6048622324201	13.5907551801473
Exonuclease | LOC106682795	8.44349091728799	9.36200322289365	9.33653096198424	13.0926330095105
Exoribonuclease | LOC106688774	9.52979164816005	10.7828172718256	11.4482756875263	13.0142088564088
Ribonuclease | LOC106682790	9.49361408631597	9.96078150294833	9.54271987090244	13.0135797572214
Exoribonuclease | LOC106689718	10.9356599867535	11.0193451026662	10.2775545953108	12.9448794604442
Ribonuclease | LOC106677799	10.0742654170939	11.3710105197752	9.31319701090548	12.8877228918365
Dicer | LOC106680264	11.101970826255	10.8734511395902	12.1731127755239	11.2063817247682
Ribonuclease | LOC106680011	11.3054034672438	11.781063749095	12.1022120869111	7.43503168255011
Ribonuclease | LOC106690260	9.92002823523549	11.7701720602098	10.7794044218569	7.79441359560839
Ribonuclease | LOC106680872	9.25786375563164	9.29603928345585	9.41085264649392	11.2372495433582
Exoribonuclease | LOC106679958	0.328868394224515	0	0.479678960271052	10.7038084387009
Exoribonuclease | LOC106685023	8.00387611387735	8.77125022826532	9.61426503810996	10.1596233840614
Exonuclease | LOC106688454	8.8741976002352	9.44544493729456	9.28473024622988	10.0621942482585
Exoribonuclease | LOC106679686	9.08996668945826	9.8071923499483	9.34860190142721	7.42844618679115
Endoribonuclease | LOC106678828	8.88670941773338	9.2693345658682	9.70638705794468	6.44209714473651
Dicer | LOC106677335	9.25598107755225	8.50725796426038	8.11606756535077	9.69588312842797
Ribonuclease | LOC106687922	7.95536495082295	8.14876855266661	9.54953579044031	4.28156327362206
Ribonuclease | LOC106678015	7.96085966100438	8.06115692420075	7.94346187745921	9.2548256084755
Ribonuclease | LOC106682284	9.17322308151879	8.58629424574967	8.78221568974424	8.34311290387947
Exonuclease | LOC106683399	8.25581081409956	7.60722395299882	5.90516439570869	9.02416265196563
Ribonuclease | LOC106686365	9.00411765818141	6.145557592296	7.06313256844078	6.81703820978965
Endonuclease | LOC106683627	7.04012150892017	7.04714710559459	7.52551660010957	8.97405387430488
Ribonuclease | LOC106680739	5.88267070253062	5.87516564789121	5.07464026100338	8.64250607821705
Ribonuclease | LOC106680052	5.1528956829058	5.74364395838021	6.23201426127958	6.79735709393464
Ribonuclease | LOC106684892	5.91270815731155	6.58790425496496	6.20223882035844	5.43207276071746
Nucleotidase | LOC106682044	12.9974854077992	13.7863548250115	14.1773663897767	14.048212460018
