## supplementary information files for "A tissue-resolved transcriptomic atlas of adult male *Halyomorpha halys* reveals tissue-specific RNAi machinery and a minimal systemic response to non-specific dsRNA": SI_6_group_Protease_absolute_log2_matrix.tsv

gene_label	brain	midgut	salivary	testes
cathepsin L1 | LOC106678424	0	16.3193136664716	0.686632543649954	1.54943407521611
Cathepsin | LOC106682432	13.4090417071039	15.8466135060228	16.1921921695718	10.7323948450854
cathepsin L1-like | LOC106679113	0	16.0177323406808	0	0.634707477020021
Cathepsin | LOC106685481	12.1283189320493	15.6961100511728	10.0750830917804	9.12522220849724
cathepsin D | LOC106690635	1.18912177021266	15.4044925554691	0	2.38400185950264
cathepsin L1-like | LOC106684503	1.3912417739338	15.1143527296032	0	2.82338840207218
cathepsin L1-like | LOC106691005	2.89329500376073	6.40743826252034	15.0518049997225	4.08600658418285
cathepsin L1-like | LOC106691003	0.345404622017066	15.0251616798496	0	2.18156134313246
cathepsin L1 | LOC106684312	0	14.7959548778118	0.479678960271052	0
cathepsin B-like | LOC106689147	0	14.711912616594	0	6.25627447841261
cathepsin L1-like | LOC106684501	0.610260725021034	14.638057075683	0	4.73604317583087
cathepsin L1-like | LOC106679116	0	14.3894491771859	0	0
cathepsin L1-like | LOC106684498	0.833952951734536	13.7644808272397	0.686632543649954	0.640578906291462
lysosomal aspartic protease-like | LOC106690232	12.8715460999895	10.6179196462385	13.4811804010471	9.28294953901823
cathepsin L1-like | LOC106691006	0	13.2217954176873	0	0.351980426944824
aspartic proteinase A3-like | LOC106679806	3.95163203327208	12.2116104675845	0.479678960271052	8.04445469793227
cathepsin B | LOC106690036	11.6832745927468	7.8522067938664	10.4846217303607	10.6572161751182
cathepsin L1 | LOC106691516	0.328868394224515	11.4371701091627	0	5.77404470891122
cathepsin L1-like | LOC106687112	3.84703933939712	10.9523137129084	0	4.71754331411583
cathepsin L1 | LOC106684521	3.65628214808872	3.96296133698207	5.93122574882208	10.7444151048036
cathepsin O-like | LOC106681938	9.76187370830216	8.33215536915451	8.9007877686543	6.86654570125798
cathepsin B-like | LOC106685198	1.7679117204784	9.56245515198723	1.72630553387255	5.79855235091065
cathepsin L1-like | LOC106687113	0.328868394224515	6.52121462412382	0	8.63294355557
cathepsin L1-like | LOC106678055	1.1982542852975	0	2.53447463510671	7.39133129214036
Chymotrypsin | LOC106679845	1.03778290267467	0	16.3025981637526	2.9326905227189
Chymotrypsin | LOC106678485	0	3.46797315237488	15.8250152565796	9.00201246427028
Chymotrypsin | LOC106687016	2.21033511112681	2.62288715944431	3.94472301451123	4.14547697674668
Dipeptidase | LOC106688063	10.5168811675963	14.1395151093624	10.978100749773	12.6817185149256
Dipeptidase | LOC106680652	5.20690492716162	13.239350893474	0	2.37146943273772
Dipeptidase | LOC106677183	10.6229655285595	12.5406021615703	10.9705291648029	7.3579372438706
Other protease | LOC106692106	9.99854302841804	9.08345332666115	8.03647454561138	13.7658583112576
Other protease | LOC106679671	12.3656695474976	11.5584794086806	10.6927457910785	7.16426740448059
Other protease | LOC106680575	11.3749506580071	11.4351882513926	11.5273267412046	10.8296562159228
Other protease | LOC106690541	10.1748772884517	11.0749637830983	8.21353469988399	7.97809909620334
Other protease | LOC106689904	9.39217853672014	2.12926789097398	0.968776741748666	5.78078901644618
Trypsin | LOC106678524	0	0	16.9347185326807	3.02298760307647
Trypsin | LOC106681446	0	0	16.8269367666925	8.92652829927
Trypsin | LOC106678517	0	0.452996979058843	16.585892333031	6.06771637398735
Trypsin | LOC106687500	0	0	16.2310932620998	0
Trypsin | LOC106691758	0.345404622017066	0	13.8353690293202	3.24743570609233
Trypsin | LOC106677800	12.1647210217389	13.7423649909584	9.17343534454687	8.74185496134132
Trypsin | LOC106691163	2.21033511112681	2.75602819859004	12.939852107828	3.79965987847879
Trypsin | LOC106686364	7.84407275069203	12.7889345988248	4.10398927223975	3.41590804380276
Trypsin | LOC106681565	12.485793454179	7.08929392756271	9.36812038427891	7.45196484215565
Trypsin | LOC106690002	0.328868394224515	11.7260248248069	2.87492425844966	4.34631205242704
Trypsin | LOC106683618	5.93314762249863	0	11.3291285236332	3.35465257766264
Trypsin | LOC106689136	3.28301855677922	1.3434432086768	10.387351912338	1.41370260712405
Trypsin | LOC106687233	9.48106759624067	4.84655007366092	7.85827066809563	5.5104272946166
Trypsin | LOC106686363	9.41744954063979	5.94778643492429	6.46249443510464	3.13516104157286
Trypsin | LOC106677716	8.566222705899	7.75548805086667	9.31920472350188	8.52019110095734
Trypsin | LOC106679854	4.7181820718757	4.16956410496544	9.29952133290352	4.17841700722754
Trypsin | LOC106689268	7.69393841113803	5.02748628948005	9.07706100751742	5.13195052448158
Trypsin | LOC106677709	6.4452604324945	3.36170442638042	6.56236114588175	6.84255479280524
Trypsin | LOC106685179	0.833952951734536	1.69901855466121	5.16653874722741	3.96058655430684
Trypsin | LOC106685839	0	0	0	4.49692253758257
aspartic proteinase | LOC106684832	15.7368548302766	12.9132543988751	12.510297645111	10.8172904223219
aspartic proteinase | LOC106689815	0	13.8704943173849	1.12651037657477	0.870351981718043
aspartic proteinase | LOC106681111	9.50070826062954	12.9472985934288	13.6925373051001	11.005251877731
aspartic proteinase | LOC106682496	7.11246671723127	12.8902522212634	8.04143605934336	8.69733060128918
aspartic proteinase | LOC106679810	0.623880459930109	10.9738982041277	0	9.03490378273751
