## supplementary information files for "A tissue-resolved transcriptomic atlas of adult male *Halyomorpha halys* reveals tissue-specific RNAi machinery and a minimal systemic response to non-specific dsRNA": SI_7_group_Detoxification_absolute_log2_matrix.tsv

gene_label	brain	midgut	salivary	testes
CYP3 | LOC106687998	15.8436548631409	0.453044730046637	6.43525882216362	7.90062213839318
CYP3 | LOC106686595	14.9955795855938	10.3877205596656	8.02627734885081	1.66110212080069
CYP3 | LOC106691459	14.8977997179055	2.24624541357293	7.04641585557068	9.40524840159618
CYP3 | LOC106690077	11.9173628886265	14.6972853937309	10.3661276199078	7.84190621124023
CYP4 | LOC106678588	9.01879243404088	14.4995876927912	6.49715066278003	6.52007416838096
CYP3 | LOC106680992	14.1236901931909	4.61261107752565	7.24276335156968	2.19382965443224
CYP3 | LOC106678897	2.61129565123881	13.5837452648078	4.22340633094134	7.02484403348945
CYP3 | LOC106686504	9.98955822235455	13.5358733502691	10.8793919948443	8.43710390794974
CYP3 | LOC106677804	7.80833422243789	13.4646935625882	8.30235319459446	9.35757232805138
CYP3 | LOC106690280	13.2435145838251	10.7439475928966	6.93379502111893	6.58142192991347
CYP3 | LOC106690578	13.1897889138821	9.94471542500491	10.0355768917774	6.83021044149374
CYP3 | LOC106684189	7.39160750609968	13.1830376868626	9.76872750721206	7.78605098700744
CYP3 | LOC106680994	13.1750164250383	2.61548820467139	8.76775608775062	2.19401971032054
CYP3 | LOC106687149	6.50250655347887	12.979087397574	3.46165378732866	7.29609014741241
CYP4 | LOC106678066	8.26868893620467	12.4200435292223	8.36231244233584	9.05987982656646
CYP3 | LOC106690399	7.32123119522251	12.3934305433814	7.84320390736616	5.19038146543286
CYP3 | LOC106683935	6.14638408948849	12.2408461286305	7.68220430764929	7.07525809950689
CYP4 | LOC106678068	6.82171265901526	11.3627746038316	7.29449169711298	12.1837568725321
CYP3 | LOC106687211	2.62722531771303	12.0652689204021	2.81945393026613	6.49073008174005
CYP4 | LOC106677250	1.655128855768	5.35304210406444	0	11.8739877917924
CYP3 | LOC106687216	11.7877333350964	9.50893566976677	9.27935788301218	10.1337469558919
CYP3 | LOC106680147	11.5370715625101	7.14542570774719	8.42221158383169	5.92479315945768
CYP3 | LOC106690402	7.07245591647314	11.3413428320826	6.44099864045529	2.71859679334799
CYP4 | LOC106682501	10.1062075531941	2.47037857267912	11.258076029065	7.61454739952048
CYP3 | LOC106680993	9.32641173995507	11.1620493832306	6.11119265487305	8.02964884420943
CYP3 | LOC106686677	5.99058544905501	10.9710490189999	7.28258705804136	7.54704768122291
CYP3 | LOC106691458	8.20912492803944	10.8821007841163	7.63825627365509	7.11959832750317
CYP3 | LOC106680668	0	10.8621392735568	0	3.14104448430691
CYP4 | LOC106686258	10.4777763384893	7.8426961058455	8.54620937680659	6.98553072878529
CYP4 | LOC106689945	8.45257446342219	10.4750774508616	5.44712093063936	4.32978750260048
CYP3 | LOC106680671	7.09040048661347	10.4612585424149	5.99424649882555	7.49138581523965
CYP3 | LOC106687151	3.58951776268367	10.4104539443591	6.6784982134393	6.64734129423605
CYP4 | LOC106679606	4.21853065946846	9.46988292186886	4.53524964951248	10.1224687213979
CYP3 | LOC106687999	9.97980431792846	4.89023201314172	4.09529616971367	6.35756171419229
CYP2 | LOC106686814	1.64848286430103	0	0	9.91236544605882
CYP4 | LOC106679197	6.01775120289505	9.17623188738142	7.51475208615979	6.94073305991783
CYP3 | LOC106687213	0	8.9124890276751	0	4.28751302627216
CYP4 | LOC106680041	0	0.781443076718601	8.23483369871276	0.634559799310526
CYP3 | LOC106681806	0.328863144731078	8.10723326552638	0	6.96248593982837
CYP3 | LOC106687212	0.345394747944888	7.79163847874648	0.479688089220268	1.77626872090908
CYP4 | LOC106679207	1.50364824149826	0	0	7.76575744162691
CYP4 | LOC106680051	0.857181381548453	0	0.479688089220268	7.6502533181384
CYP3 | LOC106686679	6.21185362140256	7.46498305862514	7.14098489351408	5.84868476906406
CYP2 | LOC106679706	4.89699529777101	4.0708303088604	4.84523192348859	7.35720579491826
CYP4 | LOC106683440	3.05040646002443	1.08973323413834	0.686570574728854	7.35348564990281
CYP2 | LOC106692441	3.67926074113255	1.33819199384678	7.30808887805246	5.41116611278544
CYP3 | LOC106688321	7.11740327207716	5.64407112042733	4.82910830932979	0.885905152176533
CYP3 | LOC106688322	3.61189577608459	7.10853859885293	4.87918066993959	2.55006057260862
CYP3 | LOC106691429	6.80148409400323	6.61371581478672	5.53045017569375	5.5692610742944
CYP4 | LOC106680072	2.3535623995562	2.43141926167417	3.60301736844959	6.22855339142097
CYP4 | LOC106680042	6.18970878507925	3.95694862216544	3.79657586361675	5.75083664662033
CYP3 | LOC106690282	3.52737514865066	0.789396163373542	0.686570574728854	6.05552023632308
CYP2 | LOC106685080	6.0072787732336	0.847990280046434	0.686570574728854	3.44284159006115
CYP4 | LOC106692929	2.50609279103503	0.453044730046637	0.839060089431645	5.86269365919798
CYP3 | LOC106688678	0.328863144731078	0.442996197278498	0.479688089220268	5.72851106714838
CYP4 | LOC106686259	4.00378746364961	1.3611585116066	2.83919870162568	5.72018625196332
CYP4 | LOC106685864	3.77399095644767	3.54087340427013	5.3955370945274	4.63739735307866
CYP4 | LOC106692931	2.6306014650275	0	0	5.17370497157507
CYP3 | LOC106686797	4.88759097613972	3.28930482225605	1.35995417019854	5.11035578289286
CYP4 | LOC106680064	3.45424013990527	2.02367652558898	5.08575401477197	3.45216490003298
CYP4 | LOC106683446	4.93619027188863	1.85822765126905	2.04737802625817	4.62409934037388
CYP4 | LOC106679066	1.35900947162573	0	1.54331484324915	4.7196431552143
CYP2 | LOC106686848	2.82012550466922	0	2.61276523051842	4.71236478608156
CYP2 | LOC106686813	0.596502465623796	0.797305647624446	0	4.69844084294656
CYP3 | LOC106678551	0.596502465623796	0.815100347279369	0	4.43804740487127
CYP4 | LOC106680040	2.67929732972167	0.485422567275405	4.28002431819667	3.33207344220505
CYP4 | LOC106680053	3.41880014887801	0	0	3.6638966805938
Esterase FE4-like | LOC106689685	6.09183966173652	15.5663179535115	4.7955812088457	7.38245937736667
venom carboxylesterase-6 -like | LOC106685796	10.1094651809189	14.6147834933078	9.09791848376606	8.92933624269347
venom carboxylesterase-6 -like | LOC106691642	12.7892951190856	12.8722723542188	14.2278281583645	9.69197242274569
Esterase FE4-like | LOC106692930	14.1176848880727	13.0535240940284	10.9717196239557	6.81078071661082
Esterase FE4-like | LOC106678778	5.23805015319953	13.8324159215164	5.16207943457823	8.7559497977851
venom carboxylesterase-6 -like | LOC106680412	0	13.5234635867643	0	1.97238763298536
Carboxylesterase 1E-like | LOC106680435	6.53529647928938	13.4958190137011	9.82091478826593	10.1484488860554
venom carboxylesterase-6 -like | LOC106689415	11.0103708392697	13.2886981561865	8.50035365876363	8.02040209977536
Esterase FE4-like | LOC106682272	6.65037632905994	13.1545374844884	5.0567246670401	8.59455856949877
Juvenile hormone esterase-like | LOC136797101	6.93559125804129	7.70906520521318	6.79153791223316	13.137006324192
venom carboxylesterase-6 -like | LOC106684895	13.1082548128935	2.122331708774	3.76555089572292	2.55178685132759
Esterase FE4-like | LOC106689673	5.9766006222032	12.9789941460668	5.38166549965359	4.97608066411517
venom carboxylesterase-6 -like | LOC136796592	0	12.6781817482688	0	1.23923107102608
Esterase FE4-like | LOC106677205	9.74408445983916	12.6323324984373	9.27660036196581	6.8389108253163
Esterase E4-like | LOC106680757	10.2376358023625	10.0780387156161	12.5431348831534	7.60696685683683
venom carboxylesterase-6 -like | LOC106691462	9.79374989046666	12.37530308032	9.95594053036881	9.48696234755805
Esterase E4-like | LOC106681014	12.2307269341175	5.52501191649453	8.60306550910738	6.65035605464971
venom carboxylesterase-6 -like | LOC106678813	12.028543820371	10.1892887354897	9.55307959109095	8.1443845984764
Esterase FE4-like | LOC106678781	0.623864178307751	11.620671652905	3.95745693669916	5.22840409954878
Esterase FE4-like | LOC106678779	0	11.57708916085	2.16748730455879	6.04734233957556
Esterase FE4-like | LOC106678785	6.36900274162429	11.2667786256097	0	6.68394821243619
venom carboxylesterase-6 -like | LOC106680438	0.833938516248312	11.1662059115709	0	0
Esterase FE4-like | LOC106678777	2.04113949179737	11.0488168122959	10.4271044643744	3.91521675726028
venom carboxylesterase-6 -like | LOC106678539	9.31009897493587	10.8929125071706	7.27856811628997	7.40162602143451
Esterase E4-like | LOC106677989	6.96397129301352	10.5433194545298	3.58137011674456	2.75501197889315
Carboxylesterase 4A-like | LOC106683900	10.3617659428076	5.33832309523137	4.5482176528697	6.05730926131698
venom carboxylesterase-6 -like | LOC106680420	0	10.2893008270917	0	1.67881039052494
Carboxylesterase | LOC106678491	6.11424476694926	4.58985842307595	3.78888036160213	9.7287056632987
Esterase FE4-like | LOC106689682	9.46143155323479	9.20736229253496	1.38589949317402	7.80989989284237
venom carboxylesterase-6 -like | LOC106680419	3.81518527868462	9.41259254554761	5.99405469274134	5.95511670694213
Esterase FE4-like | LOC106680415	7.84127226260921	8.55859474983022	9.36110504664086	4.97675096733871
venom carboxylesterase-6 -like | LOC106692443	7.44245897854594	3.91080611049773	8.54934169457118	4.59271662188629
venom carboxylesterase-6 -like | LOC106692607	3.85568772146501	0	0	8.36008884223954
Esterase FE4-like | LOC106691644	4.94392774263526	3.61020714963548	8.22136652977216	7.68777362734928
Esterase FE4-like | LOC106681397	3.94889617843269	2.22722531487139	7.83026209424435	6.85839568213355
Esterase FE4-like | LOC106685184	1.64848286430103	7.78689126955292	0	6.52630463110423
venom carboxylesterase-6 -like | LOC106680421	7.36823275657816	5.33909810066697	7.78098917669758	2.16447848409205
Carboxylesterase | LOC106677383	7.55394382817943	0	0.686570574728854	1.77626872090908
Esterase FE4-like | LOC106688802	2.59410549725888	2.23093837746893	5.54427243885862	7.52299461342232
Esterase FE4-like | LOC106677988	6.43277225223962	7.4271784134207	4.46245950388492	6.40482207456113
Esterase FE4-like | LOC106689681	7.15405247574559	6.43880496494898	2.05503500559614	5.45314541868635
Esterase FE4-like | LOC106680205	4.2649573241547	4.01189368151245	2.44509185315708	7.11314978786794
Esterase FE4-like | LOC106691387	6.83383488829394	3.56238143542978	3.38316742438998	5.25203747339086
venom carboxylesterase-6 -like | LOC106684907	3.56789048247623	2.99969161270179	3.03680190837762	5.91407322797343
Esterase FE4-like | LOC106691641	0	0	0.686570574728854	5.61061121855864
Esterase E4-like | LOC106686619	2.13772602871153	2.12148160091919	1.14984873666328	5.46102636129551
Esterase FE4-like | LOC106678782	0.328863144731078	2.87508220837079	0	5.02144384466742
Esterase E4-like | LOC106678993	1.51099429167964	0	4.86371993908223	3.83160121562967
venom carboxylesterase-6 -like | LOC106678811	1.62158844315533	0	0	4.47690183398131
venom carboxylesterase-6 -like | LOC106677192	3.73109333949791	4.16886297600799	4.39934115803003	4.10800428678195
GST | LOC106688542	13.4185720015902	14.9488883393688	13.331924977067	9.35836172262851
GST | LOC106688241	4.34702979231161	13.8563289740004	4.39998818645086	10.0531868069176
GST | LOC106687603	8.81612865701318	8.20164709428092	8.30426550075716	13.6260919039345
GST | LOC106689491	0.857181381548453	0.453044730046637	0	13.0084837401366
GST | LOC106684748	11.5602869118146	12.3917982083931	9.61053220289703	9.02404068178885
GST | LOC106685622	12.3692285751534	11.4068089308033	11.9340984170805	11.7728286214254
GST | LOC136796027	9.13596698366958	12.2658019404975	8.24269869332683	3.5670537226984
GST | LOC106679461	12.2482640287958	8.91630702038756	9.9289113175329	6.62976466038543
GST | LOC106688430	10.2404859230675	12.0296744987171	10.1375964018737	8.27011045087713
GST | LOC106685618	8.27482894540931	11.3407909502043	10.187669296127	7.53101346145169
GST | LOC106684592	10.5772339349675	7.56478792081531	11.1746816658727	6.83583500217734
GST | LOC106680062	11.035435600071	1.0685175358983	3.14663046172288	5.42414765039408
GST | LOC136796028	11.0286354766428	8.51658232704877	3.83822184158742	5.25889063796341
GST | LOC106685620	9.93267614115452	10.9126466051267	7.86172926101053	6.67453785842819
GST | LOC106679413	9.69521539160517	10.7169240065562	10.0879614681243	9.49458333359205
GST | LOC106689331	10.1829720692746	9.10316762997905	9.00971015058211	6.74606237898243
GST | LOC136796025	10.1473162081907	8.23173633090971	7.78692970796292	3.83202870494547
GST | LOC106692166	8.65470162485801	9.78902295688931	8.30368909117104	6.55730294492997
GST | LOC106679579	9.16248903471995	9.78306799622619	9.35856355618409	8.79420840506614
GST | LOC106683460	9.47401979338126	9.73224787352836	9.56482711393531	6.36058968346442
GST | LOC106692037	9.66762126215743	7.55481601035448	7.47983391176863	3.6986330105361
GST | LOC106679352	9.31924213808137	2.12547664742268	1.00280713046632	7.98259012466215
GST | LOC106678617	7.94651375100491	9.13365384408124	5.62389452938867	7.71987108034066
GST | LOC106686339	4.52888162164384	7.06024036373564	8.58321109630285	4.42951614402455
GST | LOC106687547	8.09585177762958	7.49240911987861	6.77954251062548	3.68400184500782
GST | LOC106689565	5.04996927158891	6.13454379245029	6.98810488421016	7.07394833141209
MIT | LOC106688810	7.19944478569101	6.82869681739645	7.25463299171671	12.9221682671871
MIT | LOC106678426	6.64127808702386	3.34435204587687	4.98659912370044	5.48962135464496
MIT | LOC106689460	3.95564179059183	3.23098185518994	4.36139834832547	5.97645151874266
