## supplementary information files for "A tissue-resolved transcriptomic atlas of adult male *Halyomorpha halys* reveals tissue-specific RNAi machinery and a minimal systemic response to non-specific dsRNA": SI_8_group_Neuropeptide_absolute_log2_matrix.tsv

gene_label	brain	midgut	salivary	testes
Helicostatins | LOC106684677	11.9393961078333	12.0096273144196	0	0.865346510275164
AST-CC | LOC106685737	6.48377383107447	6.92469882869888	0	5.20526808822231
Crustacean Cardioactive peptide | LOC106686137	9.29404300487918	3.28353748684858	1.67231472080077	2.17524413112689
CAPA | LOC106685822	9.28099519799334	0	3.11468775292455	0
Pigment dispersing factor | LOC112210396	8.7881157312027	3.12919525445754	5.89978481629685	1.06471522270582
Calcitonin-like diuretic hormone | LOC106678692	12.6093024363482	6.92298844262373	1.23365110856418	6.18715215613854
CRF like Diuretic Hormone A | LOC106685153	11.9874871806293	9.37098252704824	1.8406400461381	8.78457091243457
Ion Transport peptide | LOC106679690	8.65336663914385	2.55851381709447	7.53656766780205	3.64451459330301
Ecdysis triggering hormone | LOC106680486	2.14249126042491	1.56509683617276	1.98735420090505	5.79224379422938
Short Neuropeptide F | LOC106685844	11.3524709279067	4.84516995335639	0	3.67837207192598
Long Neuropeptide F | LOC106688990	10.6734445934266	6.3192877012932	4.76955375056529	1.53566468603694
Allatotropin | LOC106679952	9.93704829021415	4.88340987390651	0	0.875989214517478
CCH-amide 1 | LOC106692513	9.1441911438224	0	0	4.48840666412688
Adipokinetic hormone | LOC106686704	8.40922238265459	0	0	1.07832119662206
RYamide | LOC106680676	7.95839555471883	0	0	1.56186362910253
Insulin-like peptide | LOC106683319	8.82187648682679	2.43817533287792	9.51936397403973	4.20934977471215
Neuropeptide-like precursor 1 | LOC106681007	17.7134464134193	1.91390692867626	4.57850689612271	6.0369160329496
NVP-like | LOC106689355	15.5673796976749	10.4738479831811	3.15996728955545	6.89323085194493
ITG-like | LOC106680506	13.7659223052333	2.52801685127835	1.3661030207958	5.92422005175565
IDLSRF-like | LOC106689561	12.0964765837123	2.12132969091236	11.9520958007671	5.78977826679005
Elevenin | LOC106686193	11.7347406327085	1.70323720803117	1.12651037657477	0.634707477020021
CNM-amide | LOC112211491	9.20136133072883	5.94885775446281	8.62704254325393	2.37698482643552
Orcokinin | LOC106683416	14.8755248055653	10.863597028511	1.00285054947944	6.35439329356557
Proctolin | LOC106685192	13.2811201378031	0	0	0
Tachykinins | LOC106688599	12.5405741204841	8.04714924340456	8.3570888614379	2.94713045209368
Myosuppressin | LOC106678696	11.4523350722253	10.3935008957309	1.58876198311965	7.75793608767456
SIF-amide | LOC112210254	10.0002815099821	0	0	5.16932779311725
Myoinhibitory peptide | LOC106681170	9.7690990050625	6.52502012015391	0	0.838724101793458
Pyrokinin | LOC106689479	9.30306010528689	1.30773381195336	0	0.646426537049271
FLP | LOC106685466	9.103697775842	0.84783687639973	0	0.622118874309161
Corazonin | LOC106679465	8.81299448916935	0	0	3.54458292558581
Neuroparsin A | LOC106682902	11.0635753190728	0	0	1.99962462381865
Neuroparsin A | LOC106682903	9.75567342692663	0	0	0.359119834313468
Neuroparsin A | LOC106690198	8.86424397196928	1.37829003831184	4.93451713595497	5.34223138777153
