## supplementary information files for "A tissue-resolved transcriptomic atlas of adult male *Halyomorpha halys* reveals tissue-specific RNAi machinery and a minimal systemic response to non-specific dsRNA": SI_9_group_Receptors_absolute_log2_matrix.tsv

gene_label	brain	midgut	salivary	testes
Latrophilin receptor | LOC106684418	11.7937395874913	10.2932455785935	11.5913860666056	7.1113561047045
Dopamine receptor-4 | LOC106692556	10.8907258432103	3.58016956550541	2.93903855899855	6.4011171624904
Octopamine receptor-1 | LOC136796174	9.62824802687554	2.72197363789256	2.97238843617299	2.56973283211408
Dopamine receptor-5 | LOC106681592	8.96395783216424	0	0.839045857304883	0
Tyramine receptor-1 | LOC106682146	8.72326322634714	1.11047902596343	0	1.2470613813684
Dopamine receptor-2 | LOC106690880	8.43158809302849	0	0	4.57473137765191
Octopamine receptor-2 | LOC106686531	8.09429426478508	0	2.78773946969063	2.02960210562823
Serotonin receptor-4 | LOC106691997	7.95381852237824	0.452996979058843	0	5.22312112778095
Metabotropic glutamate receptor-1 | LOC106682173	8.81904502326961	4.23850812203649	4.61071926891333	6.48759968784268
Metabotropic glutamate receptor-8 | LOC106683464	8.02411951382992	1.05527812247382	0	5.65902931828621
LRR-containing GPCR glycoprotein hormone | LOC106686122	7.42600658292033	8.04537963457477	0	12.0723578350716
LRR-containing GPCR FSH | LOC106685828	4.1951695457511	10.1158238153898	1.83619007334516	0.351980426944824
lutropin-choriogonadotropic hormone receptor | LOC106690515	8.58308803358264	2.71154066255098	3.12354189533307	4.27861963580425
Methuselah receptor | LOC106684099	3.89186467440803	9.87563432652997	3.69813538089124	9.64719738496733
Allatostatin-C receptor | LOC106686408	9.62204356304933	4.1451208882224	0	3.54703140241336
Neuropeptide Y receptor-5 | LOC106690444	9.3048086570834	1.69367512930163	0	3.63150770455463
Cholecystokinin-like receptor | LOC136796064	9.19876696921019	2.76096412488528	0.479678960271052	4.28194565512248
FMRFamide receptor | LOC106685288	7.25920013493389	3.52495615505563	9.11693231740061	2.2630616033787
CAPA receptor-like | LOC106688284	7.72170644793633	8.9715311436319	0.968776741748666	1.88271640211385
Tachykinin receptor-2 | LOC106687086	8.92167127457928	4.76823916483505	4.08212936225124	5.25040211403972
Sex peptide receptor-1 | LOC106686847	8.52692340066748	6.90060661935519	3.31919431545184	3.10662802820317
Trissin receptor | LOC106686894	7.55621136402726	2.31936772126638	8.37877124966486	5.24793769017532
PDF receptor-1 | LOC112211218	8.35332787139534	0	1.12651037657477	4.29076423845875
Pyrokinin receptor-1 | LOC106687791	7.77711799161732	1.13730712062912	5.08392344666215	3.66453268630818
Ecdysis-triggering hormone receptor-1 | LOC112210022	6.19696838436828	2.39912323153207	1.54317949721238	7.64753555593086
Cardioacceleratory peptide receptor-2 | LOC106692632	7.58203126368957	6.62422500785104	0.479678960271052	5.21873382789714
Neuropeptide Y receptor-3 | LOC106687794	7.45536197446403	0	2.23824077067059	7.34706719111325
DH31 receptor-3 | LOC106687674	7.38022070669477	4.81472581263256	1.7816069344912	2.10665962497735
CCHamide receptor-1 | LOC106679763	7.35613963499563	1.96828082617447	4.41063140426856	4.39860585133855
Corazonin receptor | LOC106684823	7.25717227622607	0	0	6.89308697560861
Neuropeptide F receptor | LOC106687564	7.11838995703898	5.59365577326107	3.69199181808871	2.49591582686633
SIFamide receptor-1 | LOC106681898	7.0440338162159	0	0.839045857304883	5.55289715052114
Pyrokinin receptor-3 | LOC106684928	6.90709108666485	0.82275553119483	1.23365110856418	6.21936999088145
RYamide receptor-2 | LOC106679896	6.25772069526737	0.78931516106761	1.26206563486129	1.68526642380888
Cardioacceleratory peptide receptor-1 | LOC106682409	6.14138179530772	1.51899629601892	2.86132232678035	3.05352808853334
Cardioacceleratory peptide receptor-4 | LOC106684547	5.29155022830998	1.50812676226739	5.78224268763897	4.35496930739722
FMRFamide receptor-1 | LOC106686189	4.93007323276583	0.452996979058843	0	1.92369969860636
Tachykinin receptor | LOC106687661	3.89748256347865	0	0	4.33500721338017
Allatostatin-A receptor-1 | LOC106692976	3.73583578880948	2.0012899173908	0	0.849564278891216
Orphan GPCR | LOC106683958	10.655098212706	2.891721413138	4.22643613020186	6.60103279587125
Adenosine receptor-1 | LOC106680792	6.66115400598242	3.88514869561511	2.75213961716647	7.67086568178748
Adenosine receptor-2 | LOC106689132	7.30381911404214	3.4106025670791	3.79364583772245	3.88506998938477
Rhodopsin receptor-2 | LOC106687836	1.05799019792634	9.16401741492002	0	4.58014665817459
LRR and immunoglobulin-like | LOC106685174	7.1012381033179	5.88212459430401	5.6976019066584	3.86160927266611
G protein-coupled receptor moody | LOC106690378	6.11235929084549	2.44892361168056	0	8.76867890796787
G protein-coupled receptor moody | LOC106688042	9.78032066465148	5.49738801500612	10.6563920988267	6.41305757794098
Opsin-1 | LOC106679429	15.4381074616875	4.45494555656371	2.05501049880682	1.2393437848391
Opsin-1 | LOC106679430	13.100774923957	1.48870659968139	0	0.359119834313468
Opsin-3 | LOC106679325	10.8370815093243	0.452996979058843	1.23365110856418	5.81752979395217
Opsin-1 | LOC106685611	7.09636141346529	0	0	3.84243970723131
