## supplementary information files for "A tissue-resolved transcriptomic atlas of adult male *Halyomorpha halys* reveals tissue-specific RNAi machinery and a minimal systemic response to non-specific dsRNA": SI_11_Neuropeptide_Receptor_co_expression_network_analysis.xlsx

### Sheet: Keywords used for classificatio
Group	Class	Keywords used for classification
Neuropeptide	Behavior / circadian	pdf, pigment dispersing, corazonin, orcokinin
Neuropeptide	Neuromodulatory	tachy, pyro, proct, allatotrop, allatostatin, npf, neuropeptide f, ryamide, flp
Neuropeptide	Diuretic / osmoregulatory	capa, diuretic, ion transport
Neuropeptide	Feeding / metabolism	insulin, adipokinetic, cch-amide, cnm-amide, sif-amide, myoinhibitory
Neuropeptide	Neuroparsin / hormone-like	neuroparsin, nvp, helicostatin, ildsrf, itg-like
Neuropeptide	Other peptides	Any neuropeptide not matching the above keywords
Receptor	Biogenic amine GPCR	dopamine, octopamine, tyramine, serotonin
Receptor	Classic C GPCR	metabotropic glutamate
Receptor	LGR / glycoprotein receptor	lrr, glycoprotein, fsh, lutropin, lgr
Receptor	Neuropeptide GPCR	tachykinin, allatostatin, neuropeptide, capa, pdf, pyrokinin, ryamide, fmrfamide, sifamide, cchamide, cardioacceleratory, sex peptide, trissin, cholecystokinin
Receptor	Other / orphan GPCR	orphan gpcr, or any receptor not matching another receptor class
Receptor	Opsin / rhodopsin-like GPCR	opsin, rhodopsin, photoreceptor
Receptor	Purinergic GPCR	purinergic, adenosine

### Sheet: central_edges_same_tissue_class
gene_label	class	zscore	abs_expr	tissue
Crustacean Cardioactive peptide | LOC106686137	Other peptides	1.47238	9.29404	Brain
CAPA | LOC106685822	Diuretic / osmoregulatory	1.41301	9.281	Brain
Pigment dispersing factor | LOC112210396	Behavior / circadian	1.21125	8.78812	Brain
Calcitonin-like diuretic hormone | LOC106678692	Diuretic / osmoregulatory	1.26026	12.6093	Brain
Ion Transport peptide | LOC106679690	Diuretic / osmoregulatory	1.03484	8.65337	Brain
Short Neuropeptide F | LOC106685844	Neuromodulatory	1.34955	11.3525	Brain
Long Neuropeptide F | LOC106688990	Neuromodulatory	1.27687	10.6734	Brain
Allatotropin | LOC106679952	Neuromodulatory	1.32518	9.93705	Brain
CCH-amide 1 | LOC106692513	Feeding / metabolism	1.31249	9.14419	Brain
Adipokinetic hormone | LOC106686704	Feeding / metabolism	1.48818	8.40922	Brain
RYamide | LOC106680676	Neuromodulatory	1.47144	7.9584	Brain
Neuropeptide-like precursor 1 | LOC106681007	Other peptides	1.45446	17.7134	Brain
NVP-like | LOC106689355	Neuroparsin / hormone-like	1.2378	15.5674	Brain
ITG-like | LOC106680506	Neuroparsin / hormone-like	1.40743	13.7659	Brain
Elevenin | LOC106686193	Other peptides	1.49492	11.7347	Brain
Orcokinin | LOC106683416	Behavior / circadian	1.10619	14.8755	Brain
Proctolin | LOC106685192	Neuromodulatory	1.5	13.2811	Brain
Tachykinins | LOC106688599	Neuromodulatory	1.16298	12.5406	Brain
SIF-amide | LOC112210254	Feeding / metabolism	1.29258	10.0003	Brain
Myoinhibitory peptide | LOC106681170	Feeding / metabolism	1.17557	9.7691	Brain
Pyrokinin | LOC106689479	Neuromodulatory	1.4887	9.30306	Brain
FLP | LOC106685466	Neuromodulatory	1.49483	9.1037	Brain
Corazonin | LOC106679465	Behavior / circadian	1.37403	8.81299	Brain
Neuroparsin A | LOC106682902	Neuroparsin / hormone-like	1.47593	11.0636	Brain
Neuroparsin A | LOC106682903	Neuroparsin / hormone-like	1.49907	9.75567	Brain
Neuroparsin A | LOC106690198	Neuroparsin / hormone-like	1.22013	8.86424	Brain
Ecdysis triggering hormone | LOC106680486	Other peptides	1.48836	5.79224	Testes

### Sheet: Enriched peptides used
gene_label	class	zscore	abs_expr	tissue
Crustacean Cardioactive peptide | LOC106686137	Other peptides	1.47238	9.29404	Brain
CAPA | LOC106685822	Diuretic / osmoregulatory	1.41301	9.281	Brain
Pigment dispersing factor | LOC112210396	Behavior / circadian	1.21125	8.78812	Brain
Calcitonin-like diuretic hormone | LOC106678692	Diuretic / osmoregulatory	1.26026	12.6093	Brain
Ion Transport peptide | LOC106679690	Diuretic / osmoregulatory	1.03484	8.65337	Brain
Short Neuropeptide F | LOC106685844	Neuromodulatory	1.34955	11.3525	Brain
Long Neuropeptide F | LOC106688990	Neuromodulatory	1.27687	10.6734	Brain
Allatotropin | LOC106679952	Neuromodulatory	1.32518	9.93705	Brain
CCH-amide 1 | LOC106692513	Feeding / metabolism	1.31249	9.14419	Brain
Adipokinetic hormone | LOC106686704	Feeding / metabolism	1.48818	8.40922	Brain
RYamide | LOC106680676	Neuromodulatory	1.47144	7.9584	Brain
Neuropeptide-like precursor 1 | LOC106681007	Other peptides	1.45446	17.7134	Brain
NVP-like | LOC106689355	Neuroparsin / hormone-like	1.2378	15.5674	Brain
ITG-like | LOC106680506	Neuroparsin / hormone-like	1.40743	13.7659	Brain
Elevenin | LOC106686193	Other peptides	1.49492	11.7347	Brain
Orcokinin | LOC106683416	Behavior / circadian	1.10619	14.8755	Brain
Proctolin | LOC106685192	Neuromodulatory	1.5	13.2811	Brain
Tachykinins | LOC106688599	Neuromodulatory	1.16298	12.5406	Brain
SIF-amide | LOC112210254	Feeding / metabolism	1.29258	10.0003	Brain
Myoinhibitory peptide | LOC106681170	Feeding / metabolism	1.17557	9.7691	Brain
Pyrokinin | LOC106689479	Neuromodulatory	1.4887	9.30306	Brain
FLP | LOC106685466	Neuromodulatory	1.49483	9.1037	Brain
Corazonin | LOC106679465	Behavior / circadian	1.37403	8.81299	Brain
Neuroparsin A | LOC106682902	Neuroparsin / hormone-like	1.47593	11.0636	Brain
Neuroparsin A | LOC106682903	Neuroparsin / hormone-like	1.49907	9.75567	Brain
Neuroparsin A | LOC106690198	Neuroparsin / hormone-like	1.22013	8.86424	Brain
Ecdysis triggering hormone | LOC106680486	Other peptides	1.48836	5.79224	Testes

### Sheet: Enriched receptors used
gene_label	class	zscore	abs_expr	tissue
Dopamine receptor-4 | LOC106692556	Biogenic amine GPCR	1.36437	10.8907	Brain
Octopamine receptor-1 | LOC136796174	Biogenic amine GPCR	1.49825	9.62825	Brain
Dopamine receptor-5 | LOC106681592	Biogenic amine GPCR	1.49382	8.96396	Brain
Tyramine receptor-1 | LOC106682146	Biogenic amine GPCR	1.48537	8.72326	Brain
Dopamine receptor-2 | LOC106690880	Biogenic amine GPCR	1.27229	8.43159	Brain
Octopamine receptor-2 | LOC106686531	Biogenic amine GPCR	1.41009	8.09429	Brain
Serotonin receptor-4 | LOC106691997	Biogenic amine GPCR	1.18302	7.95382	Brain
Metabotropic glutamate receptor-1 | LOC106682173	Classic C GPCR	1.32477	8.81905	Brain
Metabotropic glutamate receptor-8 | LOC106683464	Classic C GPCR	1.14331	8.02412	Brain
lutropin-choriogonadotropic hormone receptor | LOC106690515	LGR / glycoprotein receptor	1.45365	8.58309	Brain
Allatostatin-C receptor | LOC106686408	Neuropeptide GPCR	1.3317	9.62204	Brain
Neuropeptide Y receptor-5 | LOC106690444	Neuropeptide GPCR	1.39554	9.30481	Brain
Cholecystokinin-like receptor | LOC136796064	Neuropeptide GPCR	1.35907	9.19877	Brain
Tachykinin receptor-2 | LOC106687086	Neuropeptide GPCR	1.46275	8.92167	Brain
Sex peptide receptor-1 | LOC106686847	Neuropeptide GPCR	1.14166	8.52692	Brain
PDF receptor-1 | LOC112211218	Neuropeptide GPCR	1.31165	8.35333	Brain
Pyrokinin receptor-1 | LOC106687791	Neuropeptide GPCR	1.21247	7.77712	Brain
DH31 receptor-3 | LOC106687674	Other / orphan GPCR	1.2822	7.38022	Brain
CCHamide receptor-1 | LOC106679763	Neuropeptide GPCR	1.28037	7.35614	Brain
Neuropeptide F receptor | LOC106687564	Neuropeptide GPCR	1.17164	7.11839	Brain
SIFamide receptor-1 | LOC106681898	Neuropeptide GPCR	1.0634	7.04403	Brain
RYamide receptor-2 | LOC106679896	Neuropeptide GPCR	1.48426	6.25772	Brain
Cardioacceleratory peptide receptor-1 | LOC106682409	Neuropeptide GPCR	1.40557	6.14138	Brain
FMRFamide receptor-1 | LOC106686189	Neuropeptide GPCR	1.3942	4.93007	Brain
Allatostatin-A receptor-1 | LOC106692976	Neuropeptide GPCR	1.29256	3.73584	Brain
Orphan GPCR | LOC106683958	Other / orphan GPCR	1.33925	10.6551	Brain
Adenosine receptor-2 | LOC106689132	Purinergic GPCR	1.49035	7.30382	Brain
LRR and immunoglobulin-like | LOC106685174	LGR / glycoprotein receptor	1.09648	7.10124	Brain
Opsin-1 | LOC106679429	Opsin / rhodopsin-like GPCR	1.46728	15.4381	Brain
Opsin-1 | LOC106679430	Opsin / rhodopsin-like GPCR	1.49232	13.1008	Brain
Opsin-3 | LOC106679325	Opsin / rhodopsin-like GPCR	1.30441	10.8371	Brain
Opsin-1 | LOC106685611	Opsin / rhodopsin-like GPCR	1.27318	7.09636	Brain
LRR-containing GPCR FSH | LOC106685828	LGR / glycoprotein receptor	1.39453	10.1158	Midgut
CAPA receptor-like | LOC106688284	Neuropeptide GPCR	1.00986	8.97153	Midgut
Rhodopsin receptor-2 | LOC106687836	Opsin / rhodopsin-like GPCR	1.3212	9.16402	Midgut
FMRFamide receptor | LOC106685288	Neuropeptide GPCR	1.12059	9.11693	Salivary glands
G protein-coupled receptor moody | LOC106688042	Other / orphan GPCR	1.02167	10.6564	Salivary glands
LRR-containing GPCR glycoprotein hormone | LOC106686122	LGR / glycoprotein receptor	1.03077	12.0724	Testes
Ecdysis-triggering hormone receptor-1 | LOC112210022	Other / orphan GPCR	1.0887	7.64754	Testes
Adenosine receptor-1 | LOC106680792	Purinergic GPCR	1.05311	7.67087	Testes
G protein-coupled receptor moody | LOC106690378	Other / orphan GPCR	1.14331	8.76868	Testes
